# A Late Cretaceous Lonchodectid?

**DOI:** 10.1101/2019.12.17.879783

**Authors:** Carlos Albuquerque

## Abstract

A pterosaur ulnar specimen (NZMS CD 467) from the Mangahouanga Stream of New Zealand’s North Island has been first described by Wiffen et al 1988. Assumed to belong to a *“Santanadactylus-*like” pterosaur, this taxon has not since been extensively described, with only a few tentative claims that it represents an azhdarchid. Here, I re-examine the specimen and compare it to other pterodactyloid taxa, noting peculiar features such as its plug-like (obdurate) ulnar end. Christened *Parirau ataroa*, this taxon is found to be a lonchodectid, which alongside the North American *Navajodactylus boerei* extends this clade into the world’s youngest pterosaur faunas.
