## Supplementary material for "A Late Cretaceous Lonchodectid?": Table

### Sheet: Folha1
Clade	Species	Formation	Notes
?Anurognathidae	Speculative	N/A	Anurognathids are known for extensive ghost lineages that last for tens of millions of years (Lü 2017). Furthermore, small sized flying birds appear to have been constricted during the Late Cretaceous (Longrich 2011), suggesting that miniscule pterosaurs were present.
Azhdarchidae	Albadraco tharmisensis	Șard Formation (Romania)
	Aralazhdarcho bostobensis	Bostobynskaya Formation (Kazakhstan)	May date to the Santonian instead.
	Arambourgiana philadelphiae	Ruseifa Formation, Muwaqqar Chalk Marl Formation (Jordan), Coon Creek Formation (USA), Abdoun Basin (Morocco)
	"Australian Azhdarchid" (WAM 60.57)	Mira Formation (Australia)
	Bogolubovia orientalis	Rybushka Formation (Russia)
	Cryodrakon boreas	Dinosaur Park Formation (Canada)
	Eurazhdarcho langendorfensis	Sebeş Formation (Romania)
	Hatzegopteryx thambena	Sebeş Formation, Șard Formation (Romania)
	“Hell Creek Azhdarchid” (BRMR P2002.2)	Hell Creek Formation (USA)
	“Javelina Azhdarchid” (TMM 42489-2)	Javelina Formation (USA)
	“Lance Azhdarchid”	Lance Formation (USA)
	“La Solana Azhdarchid” (MPV TT48)	Calizas y Margas de Sierra Perenchiza Formation (Spain)
	“Kenya Azhdarchid” (KNM-WT 47893)	Lapurr Sandstone (Kenya)
	Mistralazhdarcho maggii	La Bastide Neuve (France)
	“Morocco Quetzalcoatlus” (FSAC-OB 14)	Abdoun Basin (Morocco)
	“Ornithocheirus” buenzeli	Grünbach Formation (Austria)
	Phosphatodraco mauritanicus	Abdoun Basin (Morocco)
	Quetzalcoatlus northropi	Javelina Formation (USA)
	Quetzalcoatlus spp.	Javelina Formation, Hell Creek Formation (USA)
	“Short-Necked Azhdarchid (LPV (FGGUB) R.2395)	Sebeş Formation (Romania)
	“Sidi Chennane Azhdarchid” (FSAC-OB 203)	Abdoun Basin (Morocco)
	Volgadraco bogolubovi	Rybushka Formation (Russia)
	Zhejiangopterus linhaiensis	Tangshang Formation (China)
Chaoyangopteridae	"Jordan Chaoyangopterid"	Muwaqqar Chalk Marl Formation (Jordan)	Though described as an azhdarchid (Rosenbach 2017), the description of its characteristics more closely resembles that of chaoyangopterids.
	Samrukia nessovi	Bostobynskaya Formation (Kazakhstan)	May date to the Santonian instead.
?Istiodactylidae	Gwawinapterus beardi	Northumberland Formation (Canada)	Reinterpreted as a saurodontid fish on the basis of its dental replacement pattern (Vullo 2012, Witton 2013). However, more recently this type of tooth replacement has been found on the unambiguous istiodactylid Nurhachius (Zhou 2019), so the possibility that this animal is a pterosaur is still valid.
Lonchodectidae	Navajodactylus boerei	Kirtland Formation (USA), Dinosaur Park Formation (Canada)
	Parirau ataroa	Tahora Formation (New Zealand)
Nyctosauridae	Alcione elainus	Abdoun Basin (Morocco)
	Barbaridactylus grandis	Abdoun Basin (Morocco)
	"Jordan Nyctosaur" (ERMNH HFV 227)	Muwaqqar Chalk Marl Formation (Jordan)
	Nyctosaurus gracilis	Niobrara Formation (USA/Canada)
	Nyctosaurus nanus	Niobrara Formation (USA/Canada)
	“Nyctosaurus” lamegoi	Gramama Formation (Brazil)
	"Mexican Nyctosaur"	El Gallo Formation (Mexico)	Cited in Frey 2006.
	"Peedee Nyctosaur" (NJSM 18772)	Peedee Formation (USA)	Originally assigned to Azhdarchidae but since identified as a nyctosaurid by Longrich 2018.
	Simurghia robusta	Abdoun Basin (Morocco)
Pteranodontidae	"Heel Creek Pteranodontid"	Hell Creek Formation (USA)	Cited in Longrich 2018 (see fig. 20)
	“Merchantville Pteranodontid” (PU 21820)	Merchantville Formation (USA)
	Piksi barbarulna	Two Medicine Formation (USA/Canada)
	Pteranodon longiceps	Niobrara Formation (USA/Canada)
	Pteranodon sternbergi	Niobrara Formation (USA/Canada)
	"Sânpetru Pteranodontid"	Sânpetru Formation (Romania)	Cited in Barrett 2008
	Tethydraco regalis	Abdoun Basin (Morocco)
Tapejaridae	Caiuajara dobruskii	Goio-Erê Formation (Brazil)	May date to the Santonian or earlier instead.
Thalassodromedidae	Aerotitan sudamericanus	Allen Formation (Argentina)
Other/incertae sedis	“Antarctic Pterosaur” (MN 7800-V and MN 7801-V)	Santa Marta Formation (Antarctica)	May date to Santonian or earlier instead.
	“Cameroon Pterosaur”	Logbadjeck Formation (Cameroon)	Cited in Barrett 2008 amidst others.
	Keresdrakon vilsoni	Goio-Erê Formation (Brazil)	May date to the Santonian or earlier instead.
	"Hornby Pterosaur" (RBCM.EH.2009.019.0001)	Northumberland Formation (Canada)
	Montanazhdarcho minor	Two Medicine Formation (USA/Canada)
	“Senegal Pterosaur”	Paki Formation (Senegal)	Tentatively assigned to Azhdarchidae in several sources (Witton 2013, Averianov 2014) but not examined.
	Pteraichnus track makers	Several	Distinct from Haenamichnus tracks made by azhdarchids (Pérez-Lorente 2014).
	"Two Medicine Giant Pterosaur"	Two Medicine Formation (USA/Canada)	Described as a "titanopterygiid" by Padian 1984, this taxon is typically considered an azhdarchid, but is more similar to non-azhdarchid neoazhdarchians.
